# A Polygenic Route to Thermal Melanism and high-elevation adaptation in Honey Bees

**DOI:** 10.64898/2026.05.18.725832

**Authors:** Marco Mazzoni, Florian Loiolt, Sonja Kersten, Mark Otieno, Henry Njovu, Julius Vincent Lasway, Ricarda Scheiner, Martin Hasselmann

## Abstract

Thermal melanism, whereby darker pigmentation occurs in colder environments, is a widespread adaptive pattern, yet its genetic and physiological basis in eusocial insects remains poorly understood. East African honey bees (Apis mellifera) occupy steep elevational gradients in which highland populations are darker, larger, and more cold tolerant than lowland conspecifics. Here, we integrated population genomics, structural variation, reciprocal translocations, and functional genomics to dissect the basis of elevational melanism in honey bees. 139 workers from five East African mountain systems were sampled and phenotyped, and whole-genome resequencing was performed. A genome-wide association study identified 977 SNPs significantly associated with abdominal pigmentation, with a single pronounced peak at the ebony ortholog AmEbony on chromosome CM009931.2. Allelic variation at AmEbony formed three genetic clusters that closely tracked a continuous pigmentation gradient, and 77 highly divergent SNPs (DXY = 1) almost perfectly discriminated dark from light bees. Two large inversions (r7, r9), previously linked to high-elevation adaptation, were detected across additional mountain systems and were enriched in dark, highland genomic backgrounds, but did not replace AmEbony as the primary pigmentation locus. Reciprocal highland–lowland translocations revealed lineage-specific yet convergent expression shifts along detoxification/immune, chemosensory, proteostasis, and cuticle axes. CRISPR/Cas9-mediated disruption of AmEbony in A. m. carnica altered pigmentation and induced coherent changes in head transcriptomes, notably in odorant-binding and redox-related modules. Our results demonstrate that thermal melanism in a eusocial pollinator is governed by a top-heavy polygenic architecture centered on AmEbony, linking mechanistically naturally segregating pigmentation alleles to gene regulatory reprogramming and high-elevation adaptation.
