## Supplementary Table 1 for "A Polygenic Route to Thermal Melanism and high-elevation adaptation in Honey Bees"

### Sheet: Kenya
Colony Code	Translocation Code	Coordinates	Altitude
MKH 1	HL 1	0.355 S 37.496 E	1898.4
MKH 2	HH 1	0.355 S 37.496 E	1898.4
MKH 3	HL 2	0.355 S 37.498 E	1890.8
MKH 4	HH 2	0.355 S 37.498 E	1890.8
MKH 5	HL 4	0.368 S 37.503 E	1835.3
MKH 6	HH 4	0.368 S 37.503 E	1835.3
MKH 7	HL 3	0.360 S 37.507 E	1863.1
MKH 8	HH 3	0.360 S 37.507 E	1863.1
MKH 9	HH 5	0.360 S 37.507 E	1863.1
MKH 10	HL 5	0.353 S 37.498 E	1919.9
MKM 1		0.495 S 37.472 E	1500.8
MKM 2		0.497 S 37.435 E	1470.6
MKM 3		0.517 S 37.508 E	1326.9
MKM 4		0.516 S 37.508 E	1325.8
MKM 5		0.516 S 37.508 E	1325.8
MKM 6		0.514 S 37.504 E	1370.4
MKM 7		0.514 S 37.504 E	1370.4
MKS 1	LH 1	0.688 S 37.641 E	1126.6
MKS 2	LH 2	0.688 S 37.641 E	1130.1
MKS 3	LH 3	0.688 S 37.641 E	1133.8
MKS 4	LH 3	0.688 S 37.642 E	1132.5
MKS 5		0.726 S 37.623 E	1097
MKS 6		0.805 S 37.877 E	712
MKS 7	LL 1	0.688 S 37.642 E	1133.9
MKS 8	LL 2	0.688 S 37.641 E	1127.9
MKS 9	LL 3	0.688 S 37.641 E	1130
MKS 10	LL 4	0.688 S 37.641 E	1130
MEL 1		1.031 N 34.841 E	1877
MEL 2		0.863 N 34.832 E	1784.4
MEL 3		0.863 N 34.832 E	1784.4
MEL 4		0.863 N 34.832 E	1784.4
MEL 5		0.863 N 34.832 E	1784.4
MEH 1		1.044 N 34.795 E	2098
MEP 1		1.063 N 34.719 E	2820.7
MKP 1			3310

### Sheet: Tanzania
Colony Code	Coordinates	Altitude
KSA	3.442683 S 37.538183 E	740
KIA	3.341000 S 37.469500 E	1175
KIB	3.319708 S 34.800316 E	1344
KIC	3.155717 S 37.024367 E	1341
KID	3.155717 S 37.024367 E	1344
KSB	3.444083 S 37.528083 E	736
KSC	3.447483 S 37.531933 E	710
KSD	3.380017 S 37.552750 E	861
KSE	3.380017 S 37.552750 E	861
KMA	2.976567 S 37.145467 E	2415
KMB	2.926583 S 37.146017 E	2417
KMC	3.011350 S 37.134233 E	2243
KMD	2.995950 S 37.122967 E	2099
KME	2.995900 S 37.123233 E	2094
KIE	3.357667 S 37.469500 E	1515
KIF	3.324333 S 37.469500 E	1518
KMF	2.995783 S 37.123400 E	2101
KMG	2.939017 S 37.119233 E	2123
KMH	2.939017 S 37.119233 E	2123
KMI	2.960450 S 37.135667 E	2231
KMJ	2.994550 S 37.124417 E	2114
KIZ	3.224950 S 37.334050 E	1525
KSF	3.379933 S 37.552350 E	857
KSG	3.380617 S 37.552750 E	858
KSH	3.380017 S 37.552267 E	857
KSI	3.380667 S 37.552417 E	859
KSJ	3.380350 S 37.552800 E	859
MSA	3.382017 S 36.882417 E	1107
MHA	3.317050 S 36.840717 E	1542
MHB	3.313150 S 36.840017 E	1561
MHD	3.313350 S 36.839450 E	1560
MHC	3.304050 S 36.829583 E	1606
MHE	3.303217 S 36.828933 E	1650
MSB	3.411383 S 36.705967 E	1281
MSC	3.411233 S 36.705583 E	1284
MSD	3.410917 S 36.705900 E	1285
MSE	3.412767 S 36.704367 E	1278
