## Supplementary Table 2 for "A Polygenic Route to Thermal Melanism and high-elevation adaptation in Honey Bees"

### Sheet: Sheet1
Population	Sample Name VCF	Original_Name	Elevation	Altitude	Tergite 2*	Tergite 3*	Tergite 4*	Sum of Yellow	Case/Control SOY**	Notes	*Scoring Method from Dembeck et al. 2015 on Drosophila melanogaster (adapted)
KEN	Amont_Ken1	MKF5	Highland	2238	1	0.75	0	1.75	2	*	Tergites 2 – 3 – 4 are scored with a Value from 0 (Complete dark) to 1 (Complete yellow)
KEN	Amont_Ken10	MF72	Highland	2880	0.75	0.25	0	1	2	*	The increment is set to be 0.125, with a total of 9 ranges
KEN	Amont_Ken11	MKF7	Highland	2389	0.5	0.125	0	0.625	1	*
KEN	Amont_Ken12	MF79	Highland	2943	0.375	0	0	0.375	1	*	Levels:	0	Complete Black
KEN	Amont_Ken13	MKF6	Highland	2435	0	0	0	0	1	*		0.125	|
KEN	Amont_Ken14	MKF3	Highland	2328	0	0	0	0	1	*		0.25	|
KEN	Amont_Ken15	MKF113	Highland	2226	0.75	0	0	0.75	2	*		0.375	|
KEN	Amont_Ken16	MF74	Highland	2873	0.625	0.25	0	0.875	2	*		0.5	|
KEN	Amont_Ken17	MKF2	Highland	2298	0.875	0.75	0	1.625	2	*		0.625	|
KEN	Amont_Ken18	MKF4	Highland	2338	0.625	0.125	0	0.75	2	*		0.75	|
KEN	Amont_Ken19	MF90	Highland	2955	0.5	0	0	0.5	1	*		0.875	|
KEN	Amont_Ken2	MF71	Highland	2891	0.75	0.125	0	0.875	2	*		1	Complete Yellow
KEN	Amont_Ken20	MF81	Highland	2913	0.75	0.375	0.125	1.25	2	*
KEN	Amont_Ken3	MF85	Highland	2923	0.25	0	0	0.25	1	*
KEN	Amont_Ken4	MF87	Highland	2917	1	1	0.5	2.5	2	*	**Case/Control is used for Case/Control association study
KEN	Amont_Ken5	MKF108	Highland	2305	0	0	0	0	1	*	1 is assigned to the SOY < 0.75
KEN	Amont_Ken6	MF89	Highland	2930	0.875	0.375	0	1.25	2	*	2 is assigned to the SOY > 0.75
KEN	Amont_Ken7	MKF11	Highland	2405	0.5	0.5	0	1	2	*
KEN	Amont_Ken8	MF82	Highland	2928	0.75	0.375	0	1.125	2	*
KEN	Amont_Ken9	MKF13	Highland	2385	0.125	0.125	0	0.25	1	*
UGD	I1	I1	Highland	2067	1	0.75	0	1.75	2	*
UGD	I2	I2	Highland	2067	0	0	0	0	1	*
UGD	I3	I3	Highland	2067	0	0	0	0	1	*
UGD	II4	II4	Highland	2145	0.25	0.125	0	0.375	1	*
UGD	II5	II5	Highland	2145	1	0.375	0	1.375	2	*
UGD	II6	II6	Highland	2145	0.875	0.625	0	1.5	2	*
UGD	III1	III1	Highland	2555	0	0	0	0	1	*
UGD	III2	III2	Highland	2555	0.875	0.5	0	1.375	2	*
UGD	III3	III3	Highland	2555	1	0.25	0	1.25	2	*
UGD	IV1	IV1	Highland	2553	0	0	0	0	1	*
UGD	IV2	IV2	Highland	2553	0.875	0.25	0	1.125	2	*
UGD	IV3	IV3	Highland	2553	0	0	0	0	1	*
TZ	KMA1	KMA1	Highland	2415	1	0.625	0.125	1.75	2	*
TZ	KMC1	KMC1	Highland	2417	0.375	0.125	0	0.5	1	*
TZ	KMD2	KMD2	Highland	2099	0.75	0.125	0	0.875	2	*
TZ	KMD4	KMD4	Highland	2099	0.875	0.375	0	1.25	2	*
TZ	KME10	KME10	Highland	2094	0	0	0	0	1	*
TZ	KME5	KME5	Highland	2094	0.75	0.5	0	1.25	2	*
TZ	KMF1	KMF1	Highland	2101	0	0	0	0	1	*
TZ	KMG2	KMG2	Highland	2123	0	0	0	0	1	*
TZ	KMH1	KMH1	Highland	2123	0.875	0.5	0	1.375	2	*
TZ	KMI10	KMI10	Highland	2231	0.625	0.125	0	0.75	2	*
TZ	KMi2	KMi2	Highland	2231	1	0.75	0.125	1.875	2	*
TZ	KMJ1	KMJ1	Highland	2114	1	0.875	0	1.875	2	*
KEN	MEH1E	MEH1E	Highland	2098	1	1	0	2	2	*
KEN	MEP1D	MEP1D	Highland	2820	1	0.625	0	1.625	2	*
TZ	MHB2	MHB2	Highland	1561	0.25	0	0	0.25	1	*
TZ	MHB5	MHB5	Highland	1561	1	0.375	0	1.375	2	*
TZ	MHC2	MHC2	Highland	1606	1	0.5	0	1.5	2	*
TZ	MHD6	MHD6	Highland	1560	0.75	0.125	0	0.875	2	*
TZ	MHE1	MHE1	Highland	1650	1	0.5	0	1.5	2	*
TZ	MKB3	MKB3	Highland	2417	1	0.25	0	1.25	2	*
KEN	MKH10C	MKH10C	Highland	1919.9	0.875	0.375	0	1.25	2	*
KEN	MKH1G	MKH1G	Highland	1898.4	0.125	0	0	0.125	1	*
KEN	MKH2B	MKH2B	Highland	1989.4	0.625	0.125	0	0.75	2	*
KEN	MKH3B	MKH3B	Highland	1890.8	0.75	0	0	0.75	2	*
KEN	MKH4A	MKH4A	Highland	1890.8	0	0	0	0	1	*
KEN	MKH5D	MKH5D	Highland	1835.3	0	0	0	0	1	*
KEN	MKH6C	MKH6C	Highland	1835.3	0.875	0.5	0	1.375	2	*
KEN	MKH7C	MKH7C	Highland	1863.1	0	0	0	0	1	*
KEN	MKH8B	MKH8B	Highland	1863.1	NA	NA	NA	-9	-9	Missing Abdomen
KEN	MKH9B	MKH9B	Highland	1863.1	0	0	0	0	1	*
KEN	MKP1C	MKP1C	Highland	3310	0	0	0	0	1	*
KEN	MMA1	MMA1	Highland	1500.8	1	0.875	0	1.875	2	*
UGD	RW1	RW1	Highland	3200	0.75	0.375	0	1.125	2	*
UGD	RW2	RW2	Highland	3200	0	0	0	0	1	*
UGD	RW3	RW3	Highland	3200	1	0.625	0	1.625	2	*
UGD	V2	V2	Highland	2287	1	0.5	0	1.5	2	*
UGD	V3	V3	Highland	2287	1	0.75	0.125	1.875	2	*
UGD	V4	V4	Highland	2287	0.875	0.375	0	1.25	2	*
KEN	Ascu_Ken1	MS92	Lowland	1848	0	0	0	0	1	*
KEN	Ascu_Ken10	MKS70	Lowland	1144	1	0.5	0	1.5	2	*
KEN	Ascu_Ken11	MKS16	Lowland	1183	1	0.5	0	1.5	2	*
KEN	Ascu_Ken12	MKS68	Lowland	1138	1	0.75	0.125	1.875	2	*
KEN	Ascu_Ken13	MS95	Lowland	1830	0	0	0	0	1	*
KEN	Ascu_Ken14	MS99	Lowland	1882	0.625	0.125	0	0.75	2	*
KEN	Ascu_Ken15	MKS66	Lowland	1238	0.875	0.5	0	1.375	2	*
KEN	Ascu_Ken16	MS91	Lowland	1845	1	0.625	0	1.625	2	*
KEN	Ascu_Ken17	MS107	Lowland	1896	0.875	0.5	0	1.375	2	*
KEN	Ascu_Ken19	MS97	Lowland	1843	0.5	0.25	0	0.75	2	*
KEN	Ascu_Ken2	MS100	Lowland	1886	0.875	0.25	0	1.125	2	*
KEN	Ascu_Ken3	MKS58	Lowland	1128	0	0	0	0	1	*
KEN	Ascu_Ken4	MKS55	Lowland	1124	0.875	0.875	0.125	1.875	2	*
KEN	Ascu_Ken5	MS107	Lowland	1896	0	0	0	0	1	*
KEN	Ascu_Ken6	MKS54	Lowland	1131	1	1	0.125	2.125	2	*
KEN	Ascu_Ken7	MKS67	Lowland	1070	0.875	0.5	0	1.375	2	*
KEN	Ascu_Ken8	MS101	Lowland	1885	0	0	0	0	1	*
KEN	Ascu_Ken9	MKS14	Lowland	1128	1	1	0.25	2.25	2	*
TZ	KIA1	KIA1	Lowland	1175	0	0	0	0	1	*
TZ	KIB1	KIB1	Lowland	1344	0.625	0.5	0	1.125	2	*
TZ	KIC2	KIC2	Lowland	1341	1	0.75	0.5	2.25	2	*
TZ	KID2	KID2	Lowland	1344	1	0.875	0.375	2.25	2	*
TZ	KIE6	KIE6	Lowland	1300	1	0.5	0	1.5	2	*
TZ	KIF2	KIF2	Lowland	1300	0	0	0	0	1	*
TZ	KIZ2	KIZ2	Lowland	1525	0	0	0	0	1	*
TZ	KSA4	KSA4	Lowland	740	0.75	0	0	0.75	2	*
TZ	KSB2	KSB2	Lowland	736	1	0.625	0.125	1.75	2	*
TZ	KSB7	KSB7	Lowland	736	1	1	0.75	2.75	2	*
TZ	KSC6	KSC6	Lowland	861	0.875	0.5	0	1.375	2	*
TZ	KSD1	KSD1	Lowland	861	1	0.675	0	1.675	2	*
TZ	KSE1	KSE1	Lowland	857	1	0.375	0	1.375	2	*
TZ	KSF1	KSF1	Lowland	859	1	0.5	0	1.5	2	*
TZ	KSG1	KSG1	Lowland	859	1	0.875	0	1.875	2	*
TZ	KSH7	KSH7	Lowland	857	0.5	0	0	0.5	1	*
TZ	KSI5	KSI5	Lowland	859	1	0.5	0	1.5	2	*
TZ	KSJ4	KSJ4	Lowland	859	1	0.5	0	1.5	2	*
KEN	MEL1C	MEL1C	Lowland	1877	0	0	0	0	1	*
KEN	MEL2C	MEL2C	Lowland	1784.4	0	0	0	0	1	*
KEN	MEL3C	MEL3C	Lowland	1784.4	0	0	0	0	1	*
KEN	MEL4C	MEL4C	Lowland	1784.4	0.375	0	0	0.375	1	*
KEN	MEL5C	MEL5C	Lowland	1784.4	0	0	0	0	1	*
KEN	MKM1C	MKM1C	Lowland	1500.8	1	1	0	2	2	*
KEN	MKM2A	MKM2A	Lowland	1470.6	0.5	0.125	0	0.625	1	*
KEN	MKM3A	MKM3A	Lowland	1326.9	0	0	0	0	1	*
KEN	MKM4A	MKM4A	Lowland	1325.8	0.875	0.125	0	1	2	*
KEN	MKM5E	MKM5E	Lowland	1325.8	0.5	0	0	0.5	1	*
KEN	MKM6A	MKM6A	Lowland	1370.4	1	1	0.625	2.625	2	*
KEN	MKM7A	MKM7A	Lowland	1370.4	0.625	0	0	0.625	1	*
KEN	MKS10C	MKS10C	Lowland	1130	1	0.875	0	1.875	2	*
KEN	MKS1C	MKS1C	Lowland	1126.6	1	0.75	0	1.75	2	*
KEN	MKS2D	MKS2D	Lowland	1130.1	0	0	0	0	1	*
KEN	MKS3A	MKS3A	Lowland	1133	1	0.25	0	1.25	2	*
KEN	MKS4I	MKS4I	Lowland	1132.5	0.5	0	0	0.5	1	*
KEN	MKS5A	MKS5A	Lowland	1097	1	0.5	0	1.5	2	*
KEN	MKS6C	MKS6C	Lowland	712	1	0.75	0	1.75	2	*
KEN	MKS7A	MKS7A	Lowland	113.9	0.625	0.125	0	0.75	2	*
KEN	MKS8A	MKS8A	Lowland	1127.9	0.75	0.25	0	1	2	*
KEN	MKS9C	MKS9C	Lowland	1130	0	0	0	0	1	*
TZ	MSA2	MSA2	Lowland	1107	1	0.625	0.125	1.75	2	*
TZ	MSB1	MSB1	Lowland	1281	0.875	0.125	0	1	2	*
TZ	MSC4	MSC4	Lowland	1284	0.875	0.625	0.125	1.625	2	*
TZ	MSD1	MSD1	Lowland	1285	1	0.5	0	1.5	2	*
TZ	MSE6	MSE6	Lowland	1278	1	0.5	0	1.5	2	*
UGD	VI1	VI1	Lowland	1123	1	0.375	0	1.375	2	*
UGD	VI2	VI2	Lowland	1123	1	0.625	0	1.625	2	*
UGD	VI3	VI3	Lowland	1123	1	0.5	0.125	1.625	2	*
UGD	VII1	VII1	Lowland	1123	0.875	0.25	0	1.125	2	*
UGD	VII2	VII2	Lowland	1123	1	0.25	0	1.25	2	*
UGD	VII3	VII3	Lowland	1123	1	1	0.5	2.5	2	*
