## Supplementary Table 4 for "A Polygenic Route to Thermal Melanism and high-elevation adaptation in Honey Bees"

### Sheet: r7
Chi-square results of r7
PCA_group	Pigment	Observed	Expected
Non Inverted	Black	12	19
Non Inverted	Intermediate	32	34.8
Non Inverted	Yellow	31	21.2
Inverted	Black	14	9.6
Inverted	Intermediate	20	17.6
Inverted	Yellow	4	10.7
Heterozygous	Black	9	6.3
Heterozygous	Intermediate	12	11.6
Heterozygous	Yellow	4	7.1
χ² Statistic	16.33
df	4
P-value	0.0026

### Sheet: r9
Chi-square results of r9
PCA_group	Pigment	Observed	Expected
Non Inverted	Black	9	14.46
Non Inverted	Intermediate	20	26.43
Non Inverted	Yellow	28	16.11
Inverted	Black	9	8.88
Inverted	Intermediate	19	16.23
Inverted	Yellow	7	9.89
Heterozygous	Black	17	11.67
Heterozygous	Intermediate	25	21.33
Heterozygous	Yellow	4	13
χ² Statistic	23.02
df	4
P-value	0.000125
