## Supplementary Table 6 for "A Polygenic Route to Thermal Melanism and high-elevation adaptation in Honey Bees"

### Sheet: Significant_LLvsHL
Symbol	Description	log2FoldChange	padj	Chr	Start	End
LOC724673	uncharacterized LOC724673	2.67857819889529	0.00415758663642115	LG2	1142384	1189163
LOC100576246	odorant receptor 13a	2.00588918595371	0.0444317149193884	LG12	818972	823344
Or107	odorant receptor 107	1.50836599959122	0.00646975323276403	LG12	4918290	4921395
LOC102655180	odorant receptor 63a-like,	1.36458887412153	0.0247303101968169	LG11	11129371	11132235
LOC726915	leucine-rich repeat and death domain-containing protein 1	1.2939901560737	0.0377960739594526	LG8	300777	307823
LOC100577938	odorant receptor 18	1.14015610146058	0.00939304652886324	LG2	10029386	10031210
LOC113218576	lysozyme-like	1.11463699157	0.017272725007857	LG13	4865197	4866061
LOC412863	histone demethylase UTY	1.0460605208031	0.0107258401007034	LG10	4700579	4797555
LOC725627	clotting factor B	0.963806681528644	0.00152629182794154	LG4	11921768	11924635
LOC410006	uncharacterized LOC410006,	0.962095009725913	0.0431315051502352	LG10	3837615	3979930
LOC724385	uncharacterized LOC724385,	0.955912048893119	0.0139796101999699	LG5	2720215	2761137
LOC413749	serine protease inhibitor 88Ea,	0.948385427789698	0.0123028452009808	LG10	4943450	4949670
LOC411052	sialin,	0.928484671795267	0.0058436140788408	LG4	4214893	4230640
LOC413466	zinc finger protein 423,	0.88651441719955	0.0118053316383041	LG14	6666177	6752101
LOC727091	forkhead box protein O,	0.849784940265233	0.0490441026638823	LG7	5302778	5523561
LOC726883	CD109 antigen,	0.769232979071242	0.017272725007857	LG6	16606463	16617691
LOC100576223	myb-like protein X,	0.713617777263082	0.0118053316383041	LG10	5817758	5880621
Or9	odorant receptor 9	-2.89174188440624	0.00872398911450409	LG2	10000277	10002223
LOC724367	protein lethal(2)essential for life	-2.21226879311427	2.09E-06	LG2	4828926	4829893
LOC724488	protein lethal(2)essential for life	-1.9521622799393	3.80E-05	LG2	4837466	4838343
LOC107966074	uncharacterized LOC107966074	-1.79263965883161	0.000108881820654523	LG1	9045541	9045939
LOC107965436	uncharacterized LOC107965436	-1.69157233967472	0.0282564529454824	LG13	4481529	4482688
Hsp90	heat shock protein 90	-1.58175765242074	3.32E-07	LG7	9550759	9553976
LOC724274	protein lethal(2)essential for life	-1.58120869549245	0.000218779078830922	LG2	4823146	4824181
LOC411700	heat shock protein 83	-1.51563330683087	0.00935777329504488	LG1	20112796	20115650
LOC410087	uncharacterized LOC410087	-1.43738477384441	0.00311073442876565	LG2	4820592	4826090
LOC410368	cadherin-23	-1.41327439507544	0.00152629182794154	LG12	7044915	7062744
LOC725281	probable malate dehydrogenase, mitochondrial	-1.3400006780803	0.0225146492220283	LG1	17895101	17896651
LOC113218987	uncharacterized LOC113218987	-1.20041000519951	0.000106133147698947	LG9	7866053	7868292
LOC102654184	plectin	-1.04918970867885	9.72E-12	LG12	3893685	3895626
LOC412287	peptidyl-prolyl cis-trans isomerase FKBP4,	-1.04164616832857	0.00646975323276403	LG1	6024805	6027394
LOC727302	prominin-1-A	-1.03684265868966	0.0146309048811611	LG13	1236508	1297026
LOC414009	microprocessor complex subunit DGCR8,	-1.018255436826	0.00794826905033767	LG8	3484759	3489292
LOC409455	doublesex- and mab-3-related transcription factor A2	-0.992086084944988	0.0111991678705404	LG8	6629593	6632889
LOC100577680	uncharacterized LOC100577680	-0.9867622314263	0.0444317149193884	LG8	1524283	1527032
LOC412708	calcyclin-binding protein	-0.931226501144002	0.000228100742443464	LG3	2176749	2178358
LOC552531	10 kDa heat shock protein, mitochondrial	-0.88013337294175	0.000218779078830922	LG16	1228522	1229993
LOC411093	testis-specific serine/threonine-protein kinase 1,	-0.870015234715773	0.0211512923361757	LG5	8843278	8845448
LOC408706	heat shock protein 70Cb ortholog,	-0.860362317084978	8.78E-08	LG2	6762713	6771073
LOC551720	activator of 90 kDa heat shock protein ATPase homolog 1	-0.858910482176971	9.50E-05	LG8	11986436	11993665
LOC409384	heat shock protein 60A	-0.831062961615961	0.000185757102464765	LG16	1230961	1234962
LOC412174	dynein intermediate chain 2, axonemal,	-0.80299744973768	0.0444317149193884	LG10	11928026	11931227
LOC102656934	stress-induced-phosphoprotein 1	-0.743113146267334	9.50E-05	LG4	11579218	11582421
LOC412526	protein disulfide-isomerase A6 homolog	-0.741397859710467	0.000921536429414635	LG10	4863420	4865786
LOC412927	uncharacterized LOC412927,	-0.72506536732383	0.00163068822898569	LG14	3364830	3380149

### Sheet: Significant HHvsHL
Symbol	Description	log2FoldChange	padj	Chr	Start	End
LOC100578651	uncharacterized LOC100578651	-4.21679319881626	0.0237708678389358	LG5	7323155	7326345
LOC113219203	probable cytochrome P450 6a17	-4.21377616393194	0.00927880275187722	LG13	10711116	10713470
LOC724367	protein lethal(2)essential for life	-2.70289792425488	0.0253121637120263	LG2	4828926	4829893
LOC406144	abaecin	-2.62853795441233	0.0121399021420671	LG10	12267100	12267965
LOC412209	probable cytochrome P450 6a17	-2.14240473008624	0.00113015619799787	LG13	10723047	10725867
Cyp6as5	cytochrome P450 6AS5	-1.89468239348242	0.00103962024673443	LG13	10715717	10720066
LOC100577680	uncharacterized LOC100577680	-1.80166178533118	0.00283112511404348	LG8	1524283	1527032
LOC102654146	antifreeze protein Maxi	-1.70478282263292	0.045644254657937	LG2	346229	353976
LOC727085	zinc finger protein 558	-1.69116424881061	0.0132355241657855	LG4	3797003	3800620
LOC410492	cytochrome P450 9e2	-1.6327239628872	0.00484193648071979	LG14	5841564	5843322
Hex70c	hexamerin 70c	-1.58723864704436	0.045644254657937	LG8	11864211	11868236
LOC100576569	uncharacterized LOC100576569	-1.48497848945492	0.0475202455608825	LG15	6585505	6595496
LOC551858	kynurenine 3-monooxygenase,	-1.28922474282963	0.0287487238725967	LG4	2750501	2762322
TpnCIIa	troponin C type IIa	-1.28228113424918	0.0215768118263305	LG11	13515170	13517399
LOC412708	calcyclin-binding protein	-1.22921157596853	0.0116707684895604	LG3	2176749	2178358
LOC409367	calcyphosin-like protein	-1.18705300176107	0.045644254657937	LG8	7715164	7718418
LOC725281	probable malate dehydrogenase, mitochondrial	-1.18051341860794	0.0125023589662171	LG1	17895101	17896651
LOC412150	endoplasmin	-1.1585041535861	0.0172344700012712	LG8	7719813	7722969
LOC102655073	histone H4	-1.09630288888644	0.0481138825411057	LG1	15195053	15195486
LOC552446	collagen alpha-1(I) chain	-1.09565806602414	8.17E-06	LG11	15961101	15965948
LOC113218987	uncharacterized LOC113218987	-1.03332627021283	0.0284847181311514	LG9	7866053	7868292
LOC725230	histone H4	-1.0268505525948	0.011662744635397	LG1	15876519	15877060
LOC551970	dual oxidase,	-0.998705643241884	0.0260657037519849	LG3	4547770	4562135
LOC727202	carbohydrate sulfotransferase 11	-0.967965024177402	0.000200998662042048	LG6	13051985	13054113
LOC552277	class E basic helix-loop-helix protein 22	-0.961199993688609	0.0022807592431417	LG2	14003971	14007168
Obp16	odorant binding protein 16	-0.921284444415504	0.0480369606596767	LG15	1934983	1936988
LOC408453	cytochrome P450 9e2	-0.892360135097092	0.0392777452477581	LG14	5803486	5805199
LOC412630	scavenger receptor class B member 1,	-0.876965837184934	0.00155175393053652	LG12	7774616	7789073
LOC408551	collagen alpha-5(IV) chain	-0.869957847658872	0.00283112511404348	LG16	6992891	7033121
LOC413103	cysteine and histidine-rich protein 1 homolog	-0.851049278395473	0.000449381779794839	LG8	6268589	6273975
LOC408552	collagen alpha-1(IV) chain	-0.817645348019065	0.01013847316747	LG16	6976010	6992150
LOC102654858	zinc finger and BTB domain-containing protein 41	-0.801269363322776	0.0404836186141285	LG4	6727306	6729297
LOC727393	putative SERF-like protein	-0.746847406418178	0.00602254841571498	LG2	155233	157225
LOC724508	trichoplein keratin filament-binding protein,	-0.739911742698008	0.0401840471051838	LG2	12456570	12466972
LOC727173	pancreatic triacylglycerol lipase,	-0.720705694671219	0.0172344700012712	LG9	176224	276315
LOC412177	4-aminobutyrate aminotransferase, mitochondrial,	-0.703030351582546	0.011662744635397	LG3	10239251	10241805
LOC100578726	protein kinase 4	0.718884970509845	0.012608585444563	LG9	5779668	5783573
LOC411200	tryptophan 5-hydroxylase 1	0.742695823697002	0.0406623607715138	LG7	12184970	12189602
LOC408394	collagen alpha-1(I) chain	0.754674545821383	0.0308739967242536	LG12	10721326	10729334
LOC100578820	coadhesin,	0.7553867148204	0.0132355241657855	LG1	11679579	11682237
LOC410820	proton channel OtopLc,	0.788455657710144	0.00234270610962799	LG2	14072339	14091243
LOC725511	protein Wnt-11b,	0.80884387677598	1.78E-06	LG5	10737156	10753678
LOC100577302	unconventional prefoldin RPB5 interactor-like protein,	0.813859342133469	0.045644254657937	LG8	2137994	2140153
LOC725611	DNA polymerase alpha catalytic subunit,	0.821571361560504	0.000310861537452322	LG10	4852055	4859424
LOC100577801	zinc finger protein ush,	0.826317403800109	0.0416952971232436	LG11	12238820	12414099
LOC724309	uncharacterized LOC724309	0.84091040092317	0.01013847316747	LG6	6455690	6460199
LOC412956	heparan sulfate glucosamine 3-O-sulfotransferase 1,	0.841715628018735	0.0215768118263305	LG3	12343104	12505715
LOC102656822	uncharacterized LOC102656822,	0.878808777575965	0.00370251184636892	LG3	4014559	4061451
Dnmt1a	DNA methyltransferase 1a	0.902918519960989	0.0406514208714907	LG10	12033925	12039796
LOC551089	translation initiation factor IF-2	0.927182642582755	0.0401840471051838	LG7	13443389	13448355
LOC726315	sphingomyelin phosphodiesterase 1	1.02057871376258	0.0278399907399867	LG8	11933418	11936642
LOC409807	arginine kinase,	1.03367214046608	0.011276785924445	LG1	6136334	6234698
LOC726776	uncharacterized aarF domain-containing protein kinase 2,	1.03480026650219	0.0132065142124128	LG5	13668634	13671770
LOC409770	probable tubulin polyglutamylase TTLL1	1.05189826760299	0.0132065142124128	LG8	6256595	6259522
Cry2	cryptochrome 2	1.05553731841021	0.0238563429309828	LG10	9884663	9893215
LOC100576128	cilia- and flagella-associated protein 100	1.09008205733548	0.0447547771405859	LG14	8195022	8197894
LOC410432	L-threonine 3-dehydrogenase, mitochondrial	1.11150734347075	0.011662744635397	LG13	4329119	4331237
LOC100576193	keratinocyte proline-rich protein,	1.12680437131817	0.0213997561937281	LG10	5919420	5926445
LOC727290	methyl farnesoate epoxidase,	1.1476106469486	0.0486839748836547	LG11	4374093	4396702
LOC726119	inactive,	1.15591136487053	0.000310861537452322	LG1	6178108	6227750
LOC726528	nuclear factor interleukin-3-regulated protein	1.16011491811942	0.045644254657937	LG15	1895082	1900039
LOC552292	uncharacterized LOC552292,	1.23925887725494	0.0213997561937281	LG2	2518821	2531552
LOC102655928	uncharacterized LOC102655928,	1.24084092267442	0.013756320886587	LG16	4752061	4758150
LOC726722	uncharacterized LOC726722	1.28699171558047	0.00036883399220791	LG1	11757086	11759744
LOC100576737	uncharacterized LOC100576737,	1.35546785682501	0.0073321574105058	LG3	4000637	4001694
LOC726040	4-coumarate--CoA ligase 1,	1.37656891382894	0.0486839748836547	LG13	5750297	5759779
LOC409835	E3 ubiquitin-protein ligase MARCH2,	1.41510695682504	0.00384328257021414	LG15	2155367	2173076
LOC100576217	adenylate cyclase type 10	1.44550081057358	0.00228451706305087	LG10	9334456	9344738
LOC551223	probable cytochrome P450 305a1	1.46336693792166	0.0284847181311514	LG7	13415265	13420567
LOC100576687	uncharacterized LOC100576687,	1.48156519416041	0.000310861537452322	LG7	1654917	1670110
LOC725438	protein I'm not dead yet-like	1.48259233539166	9.30E-13	LG8	2809683	2812310
LOC100578484	uncharacterized LOC100578484	1.53769285916286	0.00414802415334942	LG2	14227580	14232162
LOC724395	mucin-3A	1.54968635167248	0.0213997561937281	LG9	6078619	6084120
LOC727010	circadian clock-controlled protein	1.61458184821374	0.0289491631519566	LG9	6904834	6910254
LOC100576349	growth arrest-specific protein 1,	1.61767297933935	0.045644254657937	LG5	471354	478464
LOC724520	uncharacterized LOC724520,	1.64872934859343	1.24E-05	LG9	6089226	6101365
LOC726455	mutS protein homolog 4	1.69775638050753	0.0403991185915411	LG11	16284170	16289475
LOC102656395	heat shock transcription factor, Y-linked-like	2.01814577597424	0.0485041905187568	LG1	4746833	4749201
LOC413500	protein Wnt-10b	2.02963502306087	0.0183572153310551	LG1	19734755	19746500
LOC409163	uncharacterized LOC409163	2.12495846372859	0.0339533414293176	LG7	13427005	13429970
LOC100576557	uncharacterized LOC100576557,	2.25876042821475	0.0389031539988249	LG11	14602990	14612564
LOC413380	yellow-g2,	2.295598941841	0.0289491631519566	LG11	2235257	2240237
LOC727416	uncharacterized LOC727416	2.3998501562452	0.013756320886587	LG5	10841071	10844927
LOC726470	solute carrier organic anion transporter family member 1A5,	2.60480760070404	1.71E-10	LG10	10879922	10888505
LOC102653899	probable cytochrome P450 6a13	3.42156603820691	0.0392777452477581	LG13	10551323	10554522
LOC102654609	uncharacterized abhydrolase domain-containing protein DDB_G0269086-like	4.17951212970371	0.000200998662042048	LG11	3411570	3417654

### Sheet: Significant HHvsLL
Symbol	Description	log2FoldChange	padj	Chr	Start	End
Apd-1	apidermin 1	5.47302436756012	0.00876027827608582	LG4	4486092	4488233
LOC724914	protein hairy	2.07489275944485	0.0337058353102186	LG13	8027620	8034472
LOC724246	growth/differentiation factor 2	1.94185588541839	0.000231593052647263	LG13	10308922	10310350
LOC726863	sulfotransferase 4A1	1.79642559004036	0.0440804942678713	LG15	6890093	6891819
LOC107965436	uncharacterized LOC107965436	1.7109831274465	0.0214784684426637	LG13	4481529	4482688
LOC725725	peritrophin-1	1.56288665740218	0.0356777367669488	LG1	26176929	26178009
LOC100577680	uncharacterized LOC100577680	1.54339785329601	0.0208090776532434	LG8	1524283	1527032
LOC107966074	uncharacterized LOC107966074	1.48301846542855	0.0341277929753431	LG1	9045541	9045939
LOC724488	protein lethal(2)essential for life	1.43055312113457	0.0334603617255669	LG2	4837466	4838343
LOC410368	cadherin-23	1.41031049132309	0.000162435491667149	LG12	7044915	7062744
LOC411700	heat shock protein 83	1.39622326679332	0.00817964766698842	LG1	20112796	20115650
LOC724803	neprilysin-4,	1.16632974133325	0.0074037217197728	LG13	4786042	4792308
Hsp90	heat shock protein 90	1.15987035298275	0.0380185459102065	LG7	9550759	9553976
LOC113218987	uncharacterized LOC113218987	1.1436275397901	0.00597331951329984	LG9	7866053	7868292
LOC107965163	esterase B1	1.11501026751354	0.0493077268983636	LG1	12508953	12513373
Per	period circadian protein	1.0892038027604	0.000231593052647263	LG12	10032689	10051762
LOC414009	microprocessor complex subunit DGCR8,	1.07655078340708	0.000125681158505163	LG8	3484759	3489292
LOC551858	kynurenine 3-monooxygenase,	1.06966894053694	0.0127074349593561	LG4	2750501	2762322
LOC102654184	plectin	1.05253013174205	0.0136049073568929	LG12	3893685	3895626
LOC724197	uncharacterized LOC724197	1.04763058257391	0.0432321353015682	LG1	23803678	23805882
LOC102655564	uncharacterized LOC102655564,	0.995118414518203	0.0219250632646748	LG11	11031445	11036289
LOC727202	carbohydrate sulfotransferase 11	0.937898058621644	0.000878737940024056	LG6	13051985	13054113
5-HT1	serotonin receptor	0.914272125994809	0.0380185459102065	LG13	4679854	4786005
LOC107964328	bone morphogenetic protein 10	0.88449691395331	0.0228444367282161	LG4	11545374	11548524
LOC412150	endoplasmin	0.884443280627903	0.00706437139591147	LG8	7719813	7722969
LOC409307	uncharacterized LOC409307	0.864840723484661	0.0371380489703715	LG11	15341730	15343741
Hsc70-3	heat shock 70 kDa protein cognate 3	0.837951943456932	0.0341529757983873	LG3	3212644	3216513
LOC412708	calcyclin-binding protein	0.801046364517513	0.018574502030588	LG3	2176749	2178358
LOC413103	cysteine and histidine-rich protein 1 homolog	0.776064939812457	0.00016414843750082	LG8	6268589	6273975
LOC724508	trichoplein keratin filament-binding protein,	0.719376620925276	0.0322312513624394	LG2	12456570	12466972
LOC552154	uncharacterized LOC552154	0.702707260592409	0.00140736623255095	LG11	6914958	6940263
LOC411614	RYamide receptor,	0.701969628601698	0.0444126543476909	LG11	8215163	8250791
LOC413380	yellow-g2,	-3.82304930262291	2.96E-05	LG11	2235257	2240237
LOC102654609	uncharacterized abhydrolase domain-containing protein DDB_G0269086-like	-3.33707004580649	0.00149678588906798	LG11	3411570	3417654
LOC107964018	arginine-glutamic acid dipeptide repeats protein-like	-3.19731178390357	0.0119745086170742	LG3	3956837	3960087
LOC551524	zinc carboxypeptidase	-2.33314472508851	0.000918334144503898	LG7	4994294	4998667
LOC100576557	uncharacterized LOC100576557,	-2.30532096094163	0.000274570742997127	LG11	14602990	14612564
CPR21	cuticular protein 21	-2.29109217691994	0.0159685437850582	LG2	2947713	2949976
PPO	phenoloxidase subunit A3	-2.12298328462102	9.49E-05	LG14	6001332	6004996
LOC726470	solute carrier organic anion transporter family member 1A5,	-1.9721418673213	4.17E-05	LG10	10879922	10888505
LOC727416	uncharacterized LOC727416	-1.9693996195986	0.00304606378680526	LG5	10841071	10844927
LOC724521	uncharacterized LOC724521	-1.87525122692537	0.00205872257148223	LG9	9480780	9483694
LOC102655639	uncharacterized LOC102655639,	-1.71480460835886	0.0119745086170742	LG9	5563841	5607940
LOC724520	uncharacterized LOC724520,	-1.69935241912887	0.00836094774660663	LG9	6089226	6101365
LOC410581	uncharacterized LOC410581,	-1.641444146633	0.028434930426211	LG15	8800859	8810003
LOC100578484	uncharacterized LOC100578484	-1.54036397239213	0.000653665664314701	LG2	14227580	14232162
LOC100576217	adenylate cyclase type 10	-1.53745436180384	0.00193124097058724	LG10	9334456	9344738
LOC100576592	uncharacterized LOC100576592,	-1.46497150550136	0.00169567727059887	LG15	4335790	4338152
LOC100577537	uncharacterized LOC100577537,	-1.43054043676172	0.000449301049526349	LG11	194850	203179
LOC107964006	uncharacterized LOC107964006	-1.38454022813589	0.018574502030588	LG5	11942580	11944441
LOC725438	protein I'm not dead yet-like	-1.37320344255528	7.52E-07	LG8	2809683	2812310
LOC724616	neprilysin-1,	-1.35539015174802	0.0193029207081184	LG9	9486764	9491937
LOC725593	dynein heavy chain 7, axonemal,	-1.34670961728677	0.0074037217197728	LG6	15440915	15461549
LOC408299	purine nucleoside phosphorylase,	-1.29758084324116	0.00183303768271694	LG10	7500026	7509778
LOC100576803	uncharacterized LOC100576803,	-1.26346103328032	0.036620994874186	LG14	3457292	3473215
LOC113218967	TPPP family protein CG45057-like	-1.25098052573155	0.0186758636906568	LG8	6539373	6540115
LOC100578744	uncharacterized LOC100578744	-1.24788079715528	0.0233260211723782	LG10	11021823	11026372
LOC100576497	uncharacterized LOC100576497,	-1.24411876261901	0.0189528672074391	LG7	12483683	12490060
LOC100217360	uncharacterized LOC100217360	-1.23508720966199	0.000332424041483148	LG2	2487293	2488678
LOC412775	dynein heavy chain 2, axonemal	-1.16998406002978	0.0176472810092361	LG15	4283861	4316980
LOC727290	methyl farnesoate epoxidase,	-1.14897493862014	0.0300228106585837	LG11	4374093	4396702
LOC726750	fibroin heavy chain,	-1.12816759174402	0.00143730992893053	LG9	8492334	8499522
LOC100577918	uncharacterized LOC100577918,	-1.10347897307872	0.00140736623255095	LG1	12585598	12588961
LOC726786	proton-coupled amino acid transporter 1,	-1.05859628784541	0.0235967857355424	LG7	4881425	4932463
LOC726119	inactive,	-1.0548470301274	0.000576109762778711	LG1	6178108	6227750
LOC410428	uncharacterized LOC410428	-1.04597944155717	0.00103834901231122	LG13	3964218	3974549
LOC725627	clotting factor B	-1.03555333051696	0.000224789720960733	LG4	11921768	11924635
LOC413631	vanin-like protein 1,	-1.01926466367056	0.00553509009300511	LG1	14139406	14161595
LOC102653748	growth/differentiation factor 8	-1.0114399117161	0.01894859697225	LG14	10507585	10521356
LOC552792	nanchung,	-0.997726720242651	0.0218607072232553	LG4	11948517	11953566
LOC102653894	uncharacterized LOC102653894	-0.987762381131536	5.83E-05	LG15	6428354	6430526
LOC102656247	dynein-1-beta heavy chain, flagellar inner arm I1 complex	-0.983099423092545	0.0245272390084118	LG2	8155907	8159516
LOC411052	sialin,	-0.965502929654399	0.000408086707298569	LG4	4214893	4230640
LOC100577936	uncharacterized LOC100577936,	-0.949129590727111	0.0197361746469239	LG6	6883786	7001031
LOC409770	probable tubulin polyglutamylase TTLL1	-0.945257647370646	0.0117656138197897	LG8	6256595	6259522
LOC726803	uncharacterized LOC726803,	-0.935700102618739	0.0143939759409601	LG2	10308332	10309331
LOC411053	cubilin	-0.915157710189812	5.83E-05	LG4	4195178	4212096
LOC411301	dynein heavy chain 10, axonemal	-0.896521727941188	0.026985150379458	LG9	11215237	11257372
LOC726883	CD109 antigen,	-0.892917827009396	0.00636361063960686	LG6	16606463	16617691
LOC102655825	odorant receptor 85b-like	-0.889564247052903	0.0186111657436576	LG2	10041889	10043794
LOC725511	protein Wnt-11b,	-0.885401287096618	0.00134796494081246	LG5	10737156	10753678
LOC100576735	peroxisomal membrane protein 11C	-0.856924943404952	0.0460944405907954	LG4	3403052	3404489
LOC411405	uncharacterized LOC411405,	-0.854247814183967	0.000721966522047422	LG1	5682479	5689722
LOC100576326	phenoloxidase-activating factor 2,	-0.788662353387565	0.0147197285410924	LG8	1189085	1193536
LOC410038	collagen alpha-1(I) chain	-0.77697234669943	0.0322312513624394	LG4	10178645	10187901
LOC725107	mitochondrial genome maintenance exonuclease 1	-0.751634220990151	0.0119745086170742	LG10	3558617	3560120
LOC100577408	leukocyte elastase inhibitor,	-0.737577207559421	0.0431972253190073	LG8	5097232	5108923
LOC552303	RNA-binding protein cabeza,	-0.733646557412686	2.08E-05	LG11	13585537	13590570
LOC107966086	uncharacterized LOC107966086	-0.721017838472987	0.0304863695072965	LG2	14256902	14258696
LOC413185	spondin-1,	-0.716882644170945	0.0247576331483064	LG8	3509455	3540716
LOC551420	protein O-mannosyltransferase 1-like	-0.711803115245119	0.0216835700435646	LG1	24626364	24630473
LOC413899	tetratricopeptide repeat protein 8,	-0.709705847413089	0.0322312513624394	LG6	15653154	15656158
LOC726423	transient receptor potential cation channel protein painless,	-0.708814953877895	0.00761328492919057	LG6	13287832	13292359
LOC413508	RNA-binding protein Rsf1	-0.701140524643741	0.0164478799301547	LG4	5427569	5429370

### Sheet: Significant HHvsLH
Symbol	Description	log2FoldChange	padj	Chr	Start	End
Obp21	odorant binding protein 21	-0.727226591175671	0.00610457138106395	LG15	1959554	1961654
LOC725511	protein Wnt-11b,	-0.800172740705925	0.0281850319583217	LG5	10737156	10753678
CPR1	cuticular protein 1	-0.879163959623479	0.00901307746583869	LG11	6505053	6506276
LOC100576435	shootin-1,	-0.940423213198956	0.0341701985114718	LG1	15649802	15656323
LOC410428	uncharacterized LOC410428	-0.94548206887975	0.000299936253604987	LG13	3964218	3974549
LOC100576217	adenylate cyclase type 10	-1.04161903381462	0.0341701985114718	LG10	9334456	9344738
LOC727173	pancreatic triacylglycerol lipase,	-1.42322674618451	0.0341701985114718	LG9	176224	276315
LOC408551	collagen alpha-5(IV) chain	-1.49849439462827	3.04E-14	LG16	6992891	7033121
LOC107964018	arginine-glutamic acid dipeptide repeats protein-like	-2.58286432840087	0.0461056200294799	LG3	3956837	3960087
LOC724763	odorant receptor 9a	-3.60333937697735	0.0139798162153714	LG1	16995814	16999831
Obp16	odorant binding protein 16	0.796107553591048	0.00601611917990264	LG15	1934983	1936988
18-w	18-wheeler	0.868396426305565	0.000299936253604987	LG2	4677112	4681224
LOC550828	elongation of very long chain fatty acids protein AAEL008004	0.985379973798174	0.00117109620809794	LG16	2579585	2591811
LOC551314	heparan-alpha-glucosaminide N-acetyltransferase,	1.83705405285348	0.00205459044667406	LG5	12698593	12702091
LOC726470	solute carrier organic anion transporter family member 1A5,	1.84031546901924	0.03245457370417	LG10	10879922	10888505
LOC409023	methylthioribose-1-phosphate isomerase,	2.33403924993224	1.32E-06	LG9	5461803	5463953
LOC411405	uncharacterized LOC411405,	4.06007656471534	0.00056101242066736	LG1	5682479	5689722

### Sheet: Significant LLvsLH
Symbol	Description	log2FoldChange	padj	Chr	Start	End
LOC724673	uncharacterized LOC724673	-2.7969175563662	0.000637793471122057	LG2	1142384	1189163
LOC100576992	uncharacterized LOC100576992	-1.95956797312708	0.0339253429878365	LG12	832688	841335
LOC100576246	odorant receptor 13a	-1.93272611261468	0.0203614945452334	LG12	818972	823344
LOC724521	uncharacterized LOC724521	-1.90193573450093	0.00740325530037954	LG9	9480780	9483694
LOC102656567	uncharacterized LOC102656567	-1.87003560836717	0.0152047912069333	LG9	9749864	9755364
LOC100576194	forkhead box protein J1	-1.7752685132035	0.000672442161856902	LG15	9122379	9124963
LOC102655890	uncharacterized LOC102655890	-1.6578614998436	0.0131316273113213	LG9	6872253	6875884
Or107	odorant receptor 107	-1.58956454739051	0.0070084379889114	LG12	4918290	4921395
LOC102656838	odorant receptor Or2	-1.58100313832054	0.0192936686159359	LG12	845583	850848
LOC102655180	odorant receptor 63a-like,	-1.39075576174467	0.00787076851883566	LG11	11129371	11132235
LOC413210	cadherin-89D,	-1.3880644369278	0.0382198972462936	LG12	629481	686347
LOC411519	tubulin alpha-1C chain,	-1.3704816924055	0.0161540788679271	LG4	3674436	3679147
LOC726915	leucine-rich repeat and death domain-containing protein 1	-1.28160923409295	0.0188952628524127	LG8	300777	307823
LOC100578751	uncharacterized LOC100578751	-1.28150997577419	0.0288671087593982	LG13	4484055	4490282
LOC100188904	uncharacterized LOC100188904	-1.23865580100848	0.0218606387372086	LG7	8126709	8129405
LOC551761	alpha-tocopherol transfer protein-like	-1.23120347931322	0.0288671087593982	LG1	5703780	5711097
LOC551879	phospholipase B1, membrane-associated-like,	-1.19803002747676	0.0279974261067843	LG7	10547812	10553466
LOC412863	histone demethylase UTY	-1.16990136673783	0.00379685840311989	LG10	4700579	4797555
LOC100577683	uncharacterized LOC100577683	-1.16634538946049	0.0399959858459625	LG5	4230026	4232136
LOC100576734	odorant receptor 13a	-1.16340828599947	0.0337697646477647	LG14	1435069	1437474
LOC100577938	odorant receptor 18	-1.15234466837592	0.0011305072825292	LG2	10029386	10031210
Or2	odorant receptor 2	-1.11738903839067	0.00258543683845598	LG1	5723757	5749095
LOC113218576	lysozyme-like	-1.10276624958446	0.00791076827242484	LG13	4865197	4866061
LOC413408	scavenger receptor class B member 1	-1.08852873055401	0.0161540788679271	LG16	6263230	6289809
LOC410006	uncharacterized LOC410006,	-1.07620605324426	0.00902699199592973	LG10	3837615	3979930
LOC552193	proton-coupled amino acid transporter-like protein CG1139	-1.06536160988509	7.38E-05	LG3	4605753	4632475
LOC725220	homeobox protein Nkx-6.1	-1.04900796745149	0.0387060422334313	LG8	1395517	1431135
LOC724293	yellow-x1	-1.02084282623464	0.0200338049312276	LG14	8100347	8105036
LOC411639	cytoplasmic dynein 2 heavy chain 1	-1.01362811313396	0.0123197405040726	LG6	2247993	2281755
LOC726827	coiled-coil domain-containing protein 170,	-0.999364306346995	0.0376516899558025	LG4	12380965	12389002
LOC727598	probable cytochrome P450 6a13,	-0.993271342149383	0.0145006611762139	LG13	10738114	10742837
LOC411052	sialin,	-0.972358502283471	3.86E-05	LG4	4214893	4230640
LOC725627	clotting factor B	-0.969513084544974	2.93E-05	LG4	11921768	11924635
LOC550828	elongation of very long chain fatty acids protein AAEL008004	-0.966972733134796	0.0253884045243602	LG16	2579585	2591811
LOC724385	uncharacterized LOC724385,	-0.932259673553253	0.0268316881534238	LG5	2720215	2761137
LOC413749	serine protease inhibitor 88Ea,	-0.908069811805753	0.000477759473568968	LG10	4943450	4949670
LOC413466	zinc finger protein 423,	-0.899775140852301	0.000206335299188795	LG14	6666177	6752101
LOC724616	neprilysin-1,	-0.898236808486314	0.00260082647306534	LG9	9486764	9491937
LOC726786	proton-coupled amino acid transporter 1,	-0.897716054796965	0.00289506443789755	LG7	4881425	4932463
LOC410380	neprilysin-2,	-0.869919289960219	0.0191261202948008	LG12	11248840	11265289
LOC551167	multidrug resistance protein homolog 49,	-0.841381185097503	0.0480800464687224	LG2	13438449	13494272
LOC727091	forkhead box protein O,	-0.829253455847177	0.00412905927031078	LG7	5302778	5523561
LOC724208	serine protease snake	-0.821948515115006	0.00353053848421503	LG15	3808079	3810354
Obp16	odorant binding protein 16	-0.820494113925324	0.00549222545445948	LG15	1934983	1936988
LOC724418	venom acid phosphatase Acph-1-like	-0.815116501391216	0.0190281032349697	LG12	6089998	6092663
LOC412273	probable chitinase 10,	-0.814893680320359	0.0396391409862882	LG11	15458480	15471726
Wat	worker-enriched antennal transcript	-0.808143214690468	0.00205532852902678	LG15	5361890	5382720
LOC409678	ankycorbin,	-0.807503022836959	0.0315463766757316	LG5	2948082	2962408
LOC410038	collagen alpha-1(I) chain	-0.793125874649973	0.0257239923769235	LG4	10178645	10187901
LOC113218561	cytoplasmic dynein 2 heavy chain 1-like	-0.791806462994556	0.00520045913709374	LG6	2238792	2247558
LOC724389	calcium/calmodulin-dependent 3',5'-cyclic nucleotide phosphodiesterase 1C,	-0.78471139359181	0.0198503725729612	LG6	4500753	4655231
LOC726883	CD109 antigen,	-0.764835049938863	0.00212992981470145	LG6	16606463	16617691
LOC725456	sodium-dependent nutrient amino acid transporter 1,	-0.761501485053313	4.30E-09	LG14	6453280	6457951
LOC413134	UNC93-like protein	-0.757125341038453	0.0205645976315345	LG11	9938043	9979658
LOC408299	purine nucleoside phosphorylase,	-0.747861112351008	0.0483250796409025	LG10	7500026	7509778
LOC411053	cubilin	-0.74476117504503	0.0415956688493752	LG4	4195178	4212096
LOC725710	D-beta-hydroxybutyrate dehydrogenase, mitochondrial	-0.743911437994865	0.0161577635293154	LG9	10052962	10064523
LOC100577576	protein obstructor-E	-0.728405448806878	0.00367337606063474	LG3	12209157	12219762
LOC725346	sodium-dependent nutrient amino acid transporter 1,	-0.7164182209408	0.0161577635293154	LG14	6433259	6441545
LOC726925	uncharacterized LOC726925,	-0.715061102258385	0.0002626707327441	LG2	1661682	1683320
LOC100577522	uncharacterized LOC100577522,	-0.71501580091721	0.0189534647626093	LG1	17979145	18195042
Tg	transglutaminase	-0.71011647591728	0.0279489363801748	LG5	13519267	13531278
LOC100576223	myb-like protein X,	-0.70706467814093	0.00412905927031078	LG10	5817758	5880621
LOC412927	uncharacterized LOC412927,	0.720198544243084	0.000509062666019944	LG14	3364830	3380149
LOC412526	protein disulfide-isomerase A6 homolog	0.737469300876513	0.000145452363034147	LG10	4863420	4865786
LOC102655100	protein Cep78 homolog	0.745138769545466	0.0253884045243602	LG2	9940530	9943372
LOC102656934	stress-induced-phosphoprotein 1	0.747900760675687	7.72E-06	LG4	11579218	11582421
LOC411614	RYamide receptor,	0.757234817385864	0.048761998933976	LG11	8215163	8250791
LOC412150	endoplasmin	0.80104627265731	0.0339253429878365	LG8	7719813	7722969
LOC412174	dynein intermediate chain 2, axonemal,	0.81223265944884	0.0041514526851367	LG10	11928026	11931227
LOC408699	high affinity cAMP-specific and IBMX-insensitive 3',5'-cyclic phosphodiesterase 8,	0.82816295382574	0.00728142971625098	LG2	9949620	9967952
LOC113219083	histone-lysine N-methyltransferase SETMAR-like	0.848399750507014	0.0360038145151093	LG11	10577711	10578112
LOC409384	heat shock protein 60A	0.850179256061819	1.17E-06	LG16	1230961	1234962
LOC100578191	uncharacterized LOC100578191,	0.85178988455764	0.0204386779970281	LG5	7412217	7413523
LOC551720	activator of 90 kDa heat shock protein ATPase homolog 1	0.859445978651389	7.80E-12	LG8	11986436	11993665
LOC408706	heat shock protein 70Cb ortholog,	0.863521406689631	8.51E-08	LG2	6762713	6771073
LOC411093	testis-specific serine/threonine-protein kinase 1,	0.891249277349019	0.00353053848421503	LG5	8843278	8845448
LOC726332	CREB-binding protein,	0.906284116542883	0.0387060422334313	LG2	14841342	14843229
LOC552531	10 kDa heat shock protein, mitochondrial	0.907201580947797	0.000206335299188795	LG16	1228522	1229993
LOC107965163	esterase B1	0.936389996555132	0.00745327822548385	LG1	12508953	12513373
LOC412708	calcyclin-binding protein	0.945926510830487	1.19E-10	LG3	2176749	2178358
LOC724449	protein lethal(2)essential for life	0.947568523381163	0.032595121371565	LG2	4833936	4835076
LOC409455	doublesex- and mab-3-related transcription factor A2	0.952763567051159	0.0460677215039962	LG8	6629593	6632889
LOC727302	prominin-1-A	0.984907892232071	0.000173897339856962	LG13	1236508	1297026
Hsc70-3	heat shock 70 kDa protein cognate 3	0.999309655190708	0.00305388931050568	LG3	3212644	3216513
LOC414009	microprocessor complex subunit DGCR8,	0.999521660907479	5.82E-06	LG8	3484759	3489292
LOC412287	peptidyl-prolyl cis-trans isomerase FKBP4,	1.01566661454735	0.0015385968760961	LG1	6024805	6027394
LOC102654184	plectin	1.03019068040388	0.00321509391472128	LG12	3893685	3895626
LOC100578665	uncharacterized LOC100578665,	1.17500875840844	0.00053146066511383	LG5	6373663	6449862
LOC113218987	uncharacterized LOC113218987	1.17830731758764	0.000190884287337125	LG9	7866053	7868292
LOC410368	cadherin-23	1.33500271191579	0.000206335299188795	LG12	7044915	7062744
LOC726980	uncharacterized LOC726980	1.33980299057911	0.0279489363801748	LG4	3482600	3485558
LOC725281	probable malate dehydrogenase, mitochondrial	1.34704198752088	0.0311354699469841	LG1	17895101	17896651
LOC410087	uncharacterized LOC410087	1.37497949870899	0.000211774145011942	LG2	4820592	4826090
LOC107964024	hybrid signal transduction histidine kinase L-like	1.41266926084595	0.00741691107758336	LG13	2140550	2149606
LOC102653952	uncharacterized LOC102653952	1.4420116685743	0.00755150571148937	LG3	2175386	2176345
LOC724274	protein lethal(2)essential for life	1.46613609952872	4.87E-05	LG2	4823146	4824181
LOC411700	heat shock protein 83	1.4719811945007	0.00156336702249786	LG1	20112796	20115650
Hsp90	heat shock protein 90	1.5115125385487	1.92E-09	LG7	9550759	9553976
LOC100576387	uncharacterized LOC100576387	1.70606513762309	0.0183183298654142	LG10	10290029	10290987
LOC107965436	uncharacterized LOC107965436	1.71923191286671	0.00755150571148937	LG13	4481529	4482688
LOC724488	protein lethal(2)essential for life	1.73188997639399	6.97E-05	LG2	4837466	4838343
LOC107966074	uncharacterized LOC107966074	1.82987691185579	0.00138586638947319	LG1	9045541	9045939
LOC726990	uncharacterized LOC726990,	1.89556958218348	0.0446253771373434	LG5	13833556	13839153
LOC412515	phospholipase B1, membrane-associated,	2.08684695782046	0.0268757203102385	LG13	1200967	1208036
LOC724367	protein lethal(2)essential for life	2.20711357248153	4.37E-06	LG2	4828926	4829893
Or9	odorant receptor 9	2.86541148035786	0.00341483979768258	LG2	10000277	10002223
