## Supplementary Table 7 for "A Polygenic Route to Thermal Melanism and high-elevation adaptation in Honey Bees"

### Sheet: Supplementary Table 7
Accession ID	Species_Name	Family
XM_033474429.2	Megalopta genalis	Halictidae
XM_031972346.2	Nomia melanderi	Halictidae
XM_015574432.1	Dufourea novaeangliae	Halictidae
XM_034321110.2	Osmia lignaria	Megachilidae
XM_0291199742.2	Osmia bicornis	Megachilidae
XM_003706576.3	Megachile rotundata	Megachilidae
XM_043392830.1	Colletes gigas	Colletidae
XM_054114576.1	Hylaeus vocanicus	Colletidae
XM_054157422.1	Hylaeus anthracinus	Colletidae
XM_017932692.1	Habropoda laboriosa	Apidae
XM_018032242.2	Ceratina calcarata	Apidae
XM_017909391.1	Eufriesea mexicana	Apidae
XM_012486313.2	Apis florea	Apidae
XM_006612526.2	Apis dorsata	Apidae
XM_043940357.1	Apis laboriosa	Apidae
XM_017062709.3	Apis cerana	Apidae
XM_026445876	Apis mellifera	Apidae
XM_043662739.1	Frieseomelitta varia	Apidae
XM_043729401.1	Bombus pyrosoma	Apidae
XM_060977281.1	Bombus pascuorum	Apidae
XM_050718351.1	Bombus affinis	Apidae
XM_012310031.3	Bombus terrestris	Apidae
XM_069109106.1	Bombus flavifrons	Apidae
XM_012388841.3	Bombus impatiens	Apidae
XM_033488722.1	Bombus vosnesenskii	Apidae
XM_050640852.1	Bombus huntii	Apidae
XM_076622697.1	Bombus vancouverensis	Apidae
XM_033450518.1	Bombus bifarius	Apidae
XM_015332016.1	Polistes dominula	Vespidae
XM_051005748.1	Vespula vulgaris	Vespidae
XM_043823073.1	Vespula pensylvanica	Vespidae
XM_047507795.1	Vespa velutina	Vespidae
XM_035884572.1	Vespa mandarinia	Vespidae
XM_046977744.1	Vespa crabro	Vespidae
XM_012374057.2	Linepithema humile	Formicidae
XM_026968517.1	Ooceraea biroi	Formicidae
XM_029313469.1	Nylanderia fulva	Formicidae
XM_025411559.1	Camponotus floridanus	Formicidae
XM_050602495.1	Cataglyphis hispanica	Formicidae
XM_070293761.1	Polyergus mexicanus	Formicidae
XM_029822868.1	Formica exsecta	Formicidae
XM_070658718.1	Cardiocondyla obscurior	Formicidae
XM_011632497.2	Pogonomyrmex barbatus	Formicidae
XM_011167511.3	Solenopsis invicta	Formicidae
XM_012670682.3	Monomorium pharaonis	Formicidae
XM_011701596.1	Wasmannia auropunctata	Formicidae
XM_018547616.1	Cyphomyrmex costatus	Formicidae
XM_018445780.1	Trachymyrmex zeteki	Formicidae
XM_018516053.1	Trachymyrmex cornetzi	Formicidae
XM_018490875.1	Trachymyrmex septentrionalis	Formicidae
XM_011059229.1	Acromyrmex echinatior	Formicidae
XM_018198193.1	Atta colombica	Formicidae
XM_012203727.1	Atta cephalotes	Formicidae
